# Multi-omic characterization of the thermal stress phenome in the stony coral *Montipora capitata*

**DOI:** 10.1101/2021.02.05.429981

**Authors:** Jananan S. Pathmanathan, Amanda Williams, Timothy G. Stephens, Xiaoyang Su, Eric N. Chiles, Dennis Conetta, Hollie M. Putnam, Debashish Bhattacharya

## Abstract

We used network methods to analyze transcriptomic and polar metabolomic data generated from the stress resistant stony coral *Montipora capitata*. Corals were exposed to ambient or thermal stress conditions over a five-week period that coincided with a mass spawning event of this species. Gene co-expression networks showed that the early thermal stress response involves downregulation of growth and DNA replication, whereas signaling and the immune response are strongly upregulated. Later stages are dominated by suppression of metabolite transport and biomineralization and enhanced expression of transcriptional regulators. Integration of gene-metabolite data demonstrates that the major outcome of the thermal treatment is activation of animal redox stress pathways with detoxification of reactive oxygen species being dominant. Differential regulation of the highly conserved cytochrome P450 gene family was of particular interest with downregulation of CYP1A1, involved in progesterone metabolism, potentially explaining the attenuated mass spawning observed during the sampling period.
