## Supplementary material for "Multi-omic characterization of the thermal stress phenome in the stony coral *Montipora capitata*": Figure 1-table supplement 1

### Sheet: ALL NETWORKS
Supplementary Table S1. Network size and gene expression direction of individual modules for TP1, TP3, and TP5.
TP	NODES	EDGES	MODULES
1	113	1341	7
3	386	7100	20
5	375	7332	20

### Sheet: TP1_MODULES
MODULE	NODES	EDGES	REGULATION	FUNCTION
0	9	34	UP
1	33	207	DOWN
2	20	145	UP
3	18	34	UP
4	12	59	DOWN
5	11	53	DOWN
6	10	42	DOWN

### Sheet: TP3_MODULES
MODULE	NODES	EDGES	REGULATION	FUNCTION
0	24	101	UP
1	57	282	UP
2	44	556	UP
3	29	67	UP
4	25	229	UP
5	22	81	DOWN
6	18	54	DOWN
7	16	21	UP
8	16	29	UP
9	16	22	UP
10	15	65	DOWN
11	14	77	DOWN
12	14	39	UP
13	13	20	DOWN
14	12	37	DOWN
15	11	43	DOWN
16	11	41	UP
17	10	25	DOWN
18	10	26	UP
19	9	36	DOWN

### Sheet: TP5_MODULES
MODULE	NODES	EDGES	REGULATION	FUNCTION
0	40	86	UP
1	45	506	DOWN
2	32	414	UP
3	28	321	UP
4	22	154	UP
5	20	175	DOWN
6	18	67	DOWN
7	18	48	UP
8	17	103	UP
9	17	69	UP
10	16	49	UP
11	15	53	DOWN
12	14	37	UP
13	12	57	DOWN
14	12	26	UP
15	10	30	DOWN
16	10	45	DOWN
17	10	26	UP
18	10	14	UP
19	9	10	DOWN
