## Supplementary material for "Multi-omic characterization of the thermal stress phenome in the stony coral *Montipora capitata*": Methods-table supplement 1

### Sheet: SuppTable_S3
Methods-table supplement 1. Illumina RNA-seq data generated from Montipora capitata as part of this study (NCBI BioProject ID: PRJNA694677).
Sample_ID	Date Sampled	TP	Treatment	PlugID	Raw Read 1		Raw Read 2		Trimmed Read 1				Trimmed Read 2				Salmon Mapping Rate (%)
					No. reads	No. bases	No. reads	No. bases	No. reads	No. bases	% Retained Reads	% Retained Bases	No. reads	No. bases	% Retained Reads	% Retained Bases
MC289_TP0_Field_289A	2019-05-30	0	Field	289 A	29876665	4481499750	29876665	4481499750	29839338	4308291558	99.8751	96.135	29839338	4304957277	99.8751	96.0606	0.377051
MC289_TP0_Field_289B	2019-05-30	0	Field	289 B	27896463	4184469450	27896463	4184469450	27878602	4013525348	99.936	95.9148	27878602	4010468068	99.936	95.8417	0.395679
MC289_TP0_Field_289C	2019-05-30	0	Field	289 C	27492070	4123810500	27492070	4123810500	27477997	3968916069	99.9488	96.2439	27477997	3965615373	99.9488	96.1639	0.436201
MC289_TP1_Amb_1535	2019-05-22	1	Amb	1535	17074571	2561185650	17074571	2561185650	17063547	2468484698	99.9354	96.3805	17063547	2465469519	99.9354	96.2628	0.310098
MC289_TP1_Amb_1603	2019-05-22	1	Amb	1603	18113762	2717064300	18113762	2717064300	18098272	2605520274	99.9145	95.8947	18098272	2603821056	99.9145	95.8321	0.345327
MC289_TP1_Amb_1609	2019-05-22	1	Amb	1609	25624212	3843631800	25624212	3843631800	25604454	3726608811	99.9229	96.9554	25604454	3724254285	99.9229	96.8941	0.375277
MC289_TP1_HiT_2023	2019-05-22	1	HiT	2023	15707232	2356084800	15707232	2356084800	15700152	2292675030	99.9549	97.3087	15700152	2291578887	99.9549	97.2622	0.37291
MC289_TP1_HiT_2750	2019-05-22	1	HiT	2750	20051801	3007770150	20051801	3007770150	20043158	2807235890	99.9569	93.3328	20043158	2805321838	99.9569	93.2692	0.305373
MC289_TP1_HiT_2878	2019-05-22	1	HiT	2878	24819537	3722930550	24819537	3722930550	24808239	3589064800	99.9545	96.4043	24808239	3587137752	99.9545	96.3525	0.328807
MC289_TP3_Amb_1595	2019-06-03	3	Amb	1595	20814633	3122194950	20814633	3122194950	20808874	2981774603	99.9723	95.5025	20808874	2979839982	99.9723	95.4405	0.373703
MC289_TP3_Amb_2530	2019-06-03	3	Amb	2530	24167294	3625094100	24167294	3625094100	24127190	3493713849	99.8341	96.3758	24127190	3490923940	99.8341	96.2989	0.348487
MC289_TP3_Amb_2741	2019-06-03	3	Amb	2741	22580110	3387016500	22580110	3387016500	22545274	3243113537	99.8457	95.7513	22545274	3240403435	99.8457	95.6713	0.319277
MC289_TP3_HiT_2058	2019-06-03	3	HiT	2058	128773438	19316015700	128773438	19316015700	128704810	18446598645	99.9467	95.499	128704810	18418015760	99.9467	95.351	0.442321
MC289_TP3_HiT_2183	2019-06-03	3	HiT	2183	26974537	4046180550	26974537	4046180550	26944762	3908146629	99.8896	96.5885	26944762	3906255753	99.8896	96.5418	0.343977
MC289_TP3_HiT_2998	2019-06-03	3	HiT	2998	21858417	3278762550	21858417	3278762550	21817969	3147233402	99.815	95.9885	21817969	3145366027	99.815	95.9315	0.29955
MC289_TP5_Amb_1426	2019-06-07	5	Amb	1426	23008669	3451300350	23008669	3451300350	22969658	3292215496	99.8305	95.3906	22969658	3289035096	99.8305	95.2984	0.354693
MC289_TP5_Amb_1721	2019-06-07	5	Amb	1721	27165030	4074754500	27165030	4074754500	27151463	3954422473	99.9501	97.0469	27151463	3951944478	99.9501	96.9861	0.393019
MC289_TP5_Amb_2874	2019-06-07	5	Amb	2874	30485842	4572876300	30485842	4572876300	30477196	4410564687	99.9716	96.4506	30477196	4407722443	99.9716	96.3884	0.389336
MC289_TP5_HiT_1262	2019-06-07	5	HiT	1262	23260915	3489137250	23260915	3489137250	23228961	3326082192	99.8626	95.3268	23228961	3323730530	99.8626	95.2594	0.34764
MC289_TP5_HiT_1341	2019-06-07	5	HiT	1341	24283576	3642536400	24283576	3642536400	24262142	3500103140	99.9117	96.0897	24262142	3497646970	99.9117	96.0223	0.378886
MC289_TP5_HiT_2998	2019-06-07	5	HiT	2998	9329310	1399396500	9329310	1399396500	9234369	1283951588	98.9823	91.7504	9234369	1282664272	98.9823	91.6584	0.250325
